# Evolutionarily conserved ovarian fluid proteins are responsible for extending egg viability in salmonid fish

**DOI:** 10.1101/2023.09.05.556347

**Authors:** Aurélie Gueho, Daniel Żarski, Hélène Rime, Blandine Guével, Emmanuelle Com, Régis Lavigne, Thaovi Nguyen, Jérôme Montfort, Charles Pineau, Julien Bobe

## Abstract

In contrast to most fish species, salmonids exhibit the unique ability to hold their eggs for several days after ovulation without significant loss of viability. During this period, eggs are held in the body cavity in a biological fluid, the coelomic fluid (CF) that is responsible for preserving egg viability. To identify CF proteins responsible for preserving egg viability, a proteomic comparison was performed using 3 salmonid species and 3 non-salmonid species to identify salmonid-specific highly abundant proteins. In parallel, rainbow trout CF fractions were purified and used in a biological test to estimate their egg viability preservation potential. The most biologically active CF fractions were then subjected to mass spectrometry analysis. We identified 50 CF proteins that are overabundant in a salmonid-specific manner and present in analytical fractions exhibiting the highest egg viability preservation potential. Here we show that salmonid CF is a complex biological fluid and that several proteins are responsible for preserving egg viability. Among these key players are proteins related to immunity, calcium binding, lipid metabolism, proteolysis, extracellular matrix and sialic acid metabolic pathway.
