## Supplementary material for "Evolutionarily conserved ovarian fluid proteins are responsible for extending egg viability in salmonid fish": Table S2

### Sheet: Feuil1
High level GO	Macromolecule localization	Immune system process	Regulation of molecular function	Immune system process	Response to stress	Anatomical structure morphogenesis	Locomotion	Response to stress	Cellular localization	Catabolic process	Regulation of plasma lipoprotein particle levels	Immune system process	Response to stress	Response to stress	Catabolic process
Enriched GO in cluster	Cholesterol transport	Cell activation	Negative regulation of peptidase activity	Adaptive immune response	Positive regulation of response to wounding	Blood vessel development	Locomotion	Response to wounding	Secretion	Carbohydrate derivative biosynthetic process	Regulation of plasma lipoprotein particle levels	Positive regulation of immune system process	Regulation of response to wounding	Regulation of cell death	NAD metabolic process
Clusters	1	2	3	4	5	6	7	8	9	10	11	12	13	14	15
	APOB	ST3GAL1	LTF	C6	CPB2	DCN	DCN	VCL	LTF	ST3GAL1	CETP	C6	F7	ST3GAL1	ENO1
	CETP	LTF	HGF	FCGR2B	APOH	HGF	HGF	F7	HGF	DCN	PLTP	FCGR2B	CPB2	LTF	PGK1
	PLTP	ERP44	TIMP2	CTSH	SERPINE1	WDR1	VCL	FBLN1	ERP44	VCAN	APOA4	CPB2	APOH	HGF	GAPDHS
	APOA5	VCL	ITIH4	C5	PLG	MYDGF	VCAN	GNB1	VCL	ST6GALNAC1	APOA1	HSP90AB1	SERPINE1	HSPA5	ENO3
	APOA4	TIMP2	ITIH1	CTSC	THBS1	MMP2	HSPA5	CPB2	TIMP2	ENO1	APOE	C5	VTN	ENO1	GAPDH
	APOA1	GDI2	HYAL2	HPX	SERPINF2	NRCAM	F7	APOH	ITIH4	GPC4	ALB	VTN	KNG1	MYDGF	TPI1
	LRP1	HYAL2	LXN	CD81	F2	APOH	HYAL2	SERPIND1	GDI2	NANS	APOM	CD81	PROC	GSTP1	ALDOA
	APOE	FCGR2B	GSTP1	CLU	F7	MYH9	WDR1	MYH9	WDR1	GALNT7	LCAT	CLU	PLG	APOH	MDH1
	CES1	GNB1	FETUB	C3	VTN	MMP9	SEMA3A	F9	FCGR2B	TPI1	APOB	C3	F10	HSP90AB1	NT5E
	APOM	GSTP1	SERPIND1	CRP	MDK	PGK1	GPC4	TFPI2	SDF4	PDGFRB	APOA5	CFP	APOE	MMP9
	AGT	LYZ	SERPINA4	APCS	LRP1	CTSH	FBLN1	SERPINE1	GSTP1	GALNT8	AGT	CRP	THBS1	CTSH
	LCAT	HSP90AB1	MMP9	C1RL	ITGB1	SERPINE1	GSTP1	COL1A1	LYZ	PPT1	P4HB	APCS	SERPING1	SERPINE1
	LDLR	MYH9	CST3	SERPING1	FLNA	C5	APOB	VTN	TF	NT5E	LDLR	C1RL	SERPINF2	YWHAE
	CLU	MMP9	CST4	C1QC		COL1A1	NRCAM	VWF	APOH	UGGT1	VLDLR	FCGR2A	FGG	MDK
	P4HB	CST3	WFDC2	C1R		VTN	APOH	KNG1	HSP90AB1	LUM	CES3	SERPING1	FGA	VNN1
		CTSH	TFPI2	CTSS		FOLR1	MYH9	FN1	MYH9	GALNT6		FCGR1A	FGB	PDGFRB
		COL1A1	SERPINE1	FCRL4		MDK	MMP9	PROC	SERPINA4	HSPG2		C1QC	A2M	PROC
		VAT1	C5	YWHAZ		CD81	CTSH	SERPINC1	MMP9	ALDOA		C1R	F2	CLU
		CTSC	AMBP	YWHAB		COL12A1	SERPINE1	PLG	CST3	C1GALT1C1		FCRL3	PROS1	CAT
		HSPA8	YWHAE	ALCAM		THBS4	C5	F13A1	CTSH	AGRN		C1QB	MDK	LRP1
		FOLR3	VTN	FGA		PDGFRB	COL1A1	F10	SCG3	HEXA		C1QA	TNR	APOE
		MDK	GAPDH	FGB		FN1	VTN	PROZ	SERPINE1	C1GALT1C1L		A2M	APCS	PPT1
		CD81	KNG1	C1QB		TGFBI	FOLR1	APOE	LGALS3BP	GALNT4		F2	SERPINC1	THBS1
		VWF	SERPINC1	C1QA		C3	MDK	TLN1	VAT1	POC1B-GALNT4		C1S	LRP1	EGFR
		VNN1	APOA1	C1S		SERPINF1	CD81	THBS1	CTSC	MDH1		PROS1	PTPRF	HYOU1
		PDGFRB	RARRES1	ZP3		ITGB4	THBS4	SERPINA10	HSPA8	PGK1		CFD	ITGB1	ITGB1
		FN1	LRP1	FCGR1B		AGT	PDGFRB	HABP2	FOLR3	GAPDHS		FCGR3A	FLNA	FSTL1
		QPCT	SERPINA7	CFI		THBS1	FN1	SERPING1	VWF	ENO3		CFI		FABP1
		TTR	WFDC3	C4B		RBP4	TNR	ADAMTS13	VNN1	GAPDH		C4B		ALB
		CLU	C3	C4A		CELA1	APOA1	COL1A2	KNG1	GOT1		C4A		YWHAZ
		CAT	CST8			MFGE8	LRP1	YWHAZ	FN1	RBP4		HPX		HSP90B1
		LRP1	CSTL1			COL6A1	F10	SERPINF2	QPCT	SERPINA12		ZP3		FGG
		INHA	CST11			HSPG2	APOE	COL3A1	APOA1	PGK2		F7		FGA
		C3	PZP			ECM1	ACTN4	FGG	TTR	PGD		SERPINE1		FGB
		CFP	APOE			ITGB1	CAP1	FGA	CLU	TALDO1		CTSC		CFL1
		LDLR	SERPINF1			YWHAZ	SERPINF1	FGB	CAT			MDK		MST1
		APOE	APCS			LRG1	ITGB4	A2M	PLG			VNN1		SFN
		CAP1	AGT			DAG1	POSTN	F2	F13A1			THBS4		GAS6
		LCP1	RDX			ZP3	AGT	GAS6	C3			THBS1		FLNA
		TLN1	THBS1			FLNA	LAMC1	PROS1	CFP			RBP4		UBA52
		THBS1	SERPINA10			ANG	LCP1	SERPINA5	ACTN4			SPACA3		GPX4
		SPACA3	ECM1			APOB	RDX	FLNA	CAP1			GAS6		HYAL2
		FCGR2A	AHSG			LRP1	THBS1	SERPINA1	TLN1			APOA1		CTSC
		AHSG	SERPING1			LDLR	PTPRF	F5	THBS1			PGLYRP2		KNG1
		EGFR	ITIH2			APOE	ECM1	HYAL2	FCGR2A					ACTN4
		MSN	CPAMD8			COL1A2	EGFR	EGFR	ECM1					AGT
		ALDOA	ITIH3			SERPINB7	MSN	SFN	AHSG					CAMK2D
		ITGB1	COL6A3			SERPINF2	ITGB1	DCN	SERPING1					CTSB
		ADAMTS13	FABP1			EFEMP2	FSTL1	CDH3	ALDOA					PDIA3
		FCRL3	SERPINA12			EGFR	COL1A2	FOLR1	ITIH3					P4HB
		PGLYRP2	SERPINB7			FBN1	COL3A1	MDK	FCGR3B					FCGR2B
		FCGR3B	A2ML1			COL3A1	DAG1	PDGFRB	CTSS					SERPINF1
		CTSS	YWHAB			CAT	MST1	TNR	ALB					PDCD6IP
		FCRL1	SERPINF2			MST1	F2	APOA1	CTSB					C1QA
		COL1A2	SERPINA9			ATP6AP2	GAS6	LRP1	EEF2					HP
		CTSB	SERPINA6				PROS1	ITGB4	SERPINF2					HPR
		YWHAZ	CST5				ZP3	APCS	PDCD6IP
		EEF2	CST2				FLNA	POSTN	LRG1
		COL3A1	CST1				ANG	PTPRF	FGG
		LRG1	WFIKKN2				TF	ITGB1	FGA
		FGG	CST6				PLTP	DAG1	FGB
		FGA	SFN				GAPDHS		A2M
		FGB	A2M				DSTN		ATP6AP2
		C1QA	GAS6				CFL1		GAS6
		F2	PROS1				SERPIND1		PROS1
		ATP6AP2	SERPINA11				LECT2		ZP3
		GAS6	SERPINA5				VLDLR		SERPINA3
		ZP3	SERPINA3				ALCAM		FLNA
		SERPINA3	SERPINA1						SERPINA1
		FLNA	C4B						PSAP
		SERPINA1	C4A						CFD
		PSAP	HP						F5
		CFD	FBLN1						SELENOP
		HP	CPB2						HP
		WDR1	HSP90AB1						CPB2
			F2						YWHAE
			ANG						LRP1
			CAT						INHA
			PTPRF						APOE
			CAMK2D						PPT1
			FLNA						AGT
			F7						RBP4
			CLU						EGFR
			F10						ANG
			LDLR						SERPINC1
			EGFR						CES1
			CTSH
			GDI2
			DNAJB11
			APOH
			APOA5
			APOA4
			PDGFRB
			FN1
			PPT1
			ITGB1
			FCRL3
			HSP90B1
			AGRN
			PSAP
			ENO1
			MYH9
			CTSC
